# Systematic assessment of transcriptomic and phenotypic biological profiling for mechanism-based hazard assessment using target-annotated reference chemicals in renal proximal tubular epithelial cells

**DOI:** 10.64898/2026.08.08.743660

**Authors:** Hugo W. van Kessel, Marlene Wedler, Palle Helmke, Dace Žīgure, Stephen S. Ferguson, Joshua Harrill, Gerhard Ecker, Shu Liu, Michael Oelgeschläger, Giulia Callegaro, Bob van de Water

## Abstract

Integrating high-throughput in vitro data into next-generation risk assessment (NGRA) workflows requires screening strategies that yield quantitative potency estimates and mechanistically interpretable biological signals. Transcriptomic and morphological profiling are increasingly adopted for early-stage hazard identification by enabling triage of substances for resource-intensive follow-up and prioritizing candidates most likely to present meaningful risk. In this study, we aimed to characterize biological concordance and uncertainty by quantifying how well high-throughput transcriptomics (HTTr) and Cell Painting PLUS (CPP) bioactivity profiles recover target-relevant biological signals in immortalized human renal proximal tubule epithelial RPTEC/TERT1 cells using 313 reference chemicals with high-confidence target annotations. Through quality control procedures and biological activity filters we yielded 142 reference chemicals spanning 66 different targets, which were systematically evaluated for biological concentration-responses by HTTr and CPP. HTTr was evaluated using TXG-MAPr-based qualitative and quantitative gene network activity analysis. HTTr showed the most prominent activity for targets that were highest expressed in RPTEC/TERT1 cells. Active chemical-pairs showed strong gene network activity correlation albeit with different potencies. Similarly, the highest transcriptomic concordance was observed for reference chemicals acting in the same pathway, such as EGFR/MEK or PI3K/AKT/mTOR. CPP often showed high sensitivity primarily at the organelle level providing limited statistical power for chemical grouping. Collectively, the results support HTTr and CPP as complementary early-tier assays within an in vitro weight-of-evidence safety testing framework. Although CPP is suitable as a cost-effective screening modality, HTTr offers higher mechanistic resolution for mode-of-action inference in high-throughput bioactivity screening and therefore remains necessary for high-confidence mechanistic interpretation.
