## Supplementary material for "Systematic assessment of transcriptomic and phenotypic biological profiling for mechanism-based hazard assessment using target-annotated reference chemicals in renal proximal tubular epithelial cells": Tab. S2

### Sheet: Sheet1
module	source	term	intersect	pvalue	padj	gene intersect
68	WikiPathways	Cholesterol Biosynthesis Pathway (WP197)	12/15	3.29011e-31	5.75769e-30	IDI1; SQLE; NSDHL; HMGCS1; CYP51A1; SC5D; MSMO1; MVD; HMGCR; DHCR7; LSS; FDFT1
95	Reactome	Signaling By NTRKs (R-HSA-166520)	3/132	76.5728	0.00219509	EGR1; FOS; DUSP6
12	Reactome	Cell Cycle (R-HSA-1640170)	78/654	3.74358e-66	1.29153e-63	TOP2A; ERCC6L; DSCC1; H2AC19; BUB1B; MCM10; BRCA2; LMNB1; H2AC14; H2BC26; CHEK1; NUF2; NEK2; OIP5; MYBL2; TK1; GTSE1; TMPO; H2AC7; H2AC4; TUBB; KIF23; ESCO2; KNL1; CDC25C; H2BC17; SGO1; CCNA2; SGO2; H2BC13; H2BC15; CCNE2; H4C15; H2BC11; BIRC5; MCM4; KIF2C; MCM5; KIF20A; BLM; CDCA8; NCAPG; HMMR; PKMYT1; TYMS; NCAPH; SKA1; AURKB; AURKA; CCNB2; BRIP1; CCNB1; CDC45; H3C13; CLSPN; BUB1; PLK4; CENPU; G…
35	WikiPathways	Genotoxicity pathway (WP4286)	6/63	2.7e-09	2.19e-07	BTG2; RRM2B; MDM2; PPM1D; TRIM22; DDB2
