## Supplementary material for "Systematic assessment of transcriptomic and phenotypic biological profiling for mechanism-based hazard assessment using target-annotated reference chemicals in renal proximal tubular epithelial cells": Tab. S3

### Sheet: Sheet1
module	transcription factor	intersect	pvalue	gene intersect
68	SREBF1	6	1.27e-14	FDFT1; HMGCR; HMGCS1; INSIG1; SCD; SQLE
68	SREBF2	4	6.07e-10	FDFT1; HMGCR; INSIG1; SQLE
35	TP53	9	9.3e-10	BTG2; DDB2; FDXR; MDM2; PPM1D; RRM2B; TNFRSF10C; TRIM22; ZMAT3
